# Common and divergent gene regulatory networks control injury-induced and developmental neurogenesis in zebrafish retina

**DOI:** 10.1101/2023.08.08.552451

**Authors:** Pin Lyu, Maria Iribarne, Dmitri Serjanov, Yijie Zhai, Thanh Hoang, Leah J. Campbell, Patrick Boyd, Isabella Palazzo, Mikiko Nagashima, Nicholas J. Silva, Peter F. HItchcock, Jiang Qian, David R. Hyde, Seth Blackshaw

## Abstract

Following acute retinal damage, zebrafish possess the ability to regenerate all neuronal subtypes. This regeneration requires Müller glia (MG) to reprogram and divide asymmetrically to produce a multipotent Müller glia-derived neuronal progenitor cell (MGPC). This raises three key questions. First, does loss of different retinal cell subtypes induce unique MG regeneration responses? Second, do MG reprogram to a developmental retinal progenitor cell state? And finally, to what extent does regeneration recapitulate retinal development? We examined these questions by performing single-nuclear and single-cell RNA-Seq and ATAC-Seq in both developing and regenerating retinas. While MG reprogram to a state similar to late-stage retinal progenitors in developing retinas, there are transcriptional differences between reprogrammed MG/MGPCs and late progenitors, as well as reprogrammed MG in outer and inner retinal damage models. Validation of candidate genes confirmed that loss of different subtypes induces differences in transcription factor gene expression and regeneration outcomes. This work identifies major differences between gene regulatory networks activated following the selective loss of different subtypes of retina neurons, as well as between retinal regeneration and development.
