## Supplementary material for "Common and divergent gene regulatory networks control injury-induced and developmental neurogenesis in zebrafish retina": Table ST1

### Sheet: Figure 1
Table ST1. Quantification of histological samples with LD and NMDA damage.
Figure 1 and Supplementary Figure 2 and 3
Figure 1C: NMDA damage, number of EdU+ cells per 300 um
	Mean	SEM	n
Control WT	12.154	1.391	13
Control mmp9	185.611	14.289	18
WT 7DR NMDA	185.611	14.289	18
mmp9 7DR NMDA	194.3	16.145	20
Figure 1D: NMDA damage, percentage of EdU+ cells per layer
	Mean	SEM	n
Control ONL	95.738	2.458	13
Control INL+GCL	4.262	2.458	13
7DR NMDA ONL	37.467	1.518	18
7DR NMDA INL+GCL	62.533	1.523	18
7DR NMDA ONL	39.991	2.453	16
7DR NMDA INL+GCL	60.09	2.45	16
Figure 1G: LD damage, number of EdU+ cells per 300 um
	Mean	SEM	n
7DR LD	322.17	15.28	27
14DR LD	291.771	19.86	21
21DR LD	284.008	18.839	24
Figure 1H: LD damage, percentage of EdU+ cells per layer
	Mean	SEM	n
Control ONL	58.29	1.557	20
Control INL+GCL	41.71	1.557	20
7DR NMDA ONL	63.407	2.533	14
7DR NMDA INL+GCL	36.593	2.532	14
7DR NMDA ONL	55.054	2.876	13
7DR NMDA INL+GCL	44.946	2.862	13
Figure 1J: NMDA damage, number of ONL nuclei (by DAPI) per 100 um
	Mean	SEM	n
Control	117.444	2.734	9
NMDA 48h	111.778	3.978	9
NMDA 60h	92	6.36	9
NMDA 72h	103.125	1.095	8
Figure 1K: NMDA damage, number of INL nuclei (by DAPI) per 100 um
	Mean	SEM	n
Control	213.111	10.178	9
NMDA 48h	200.889	11.391	9
NMDA 60h	183.778	5.676	9
NMDA 72h	245.125	13.342	8
Figure 1L: NMDA damage, number of GCL nuclei (by DAPI) per 100 um
	Mean	SEM	n
Control	27.111	1.389	9
NMDA 48h	22	1.708	9
NMDA 60h	18.889	1.438	9
NMDA 72h	22.75	1.082	8
Figure 1N: LD damage, number of ONL nuclei (by DAPI) per 100 um						Figure 1N: LD damage, number of HuC/D-labeled ONL nuclei per 100 um
	Mean	SEM	n				Mean	SEM	n
Control	92.867	3.035	15			Control	0.067	0.067	15
LD 36h	70.75	3.905	20			LD 36h	0	0	19
LD 48h	41.529	5.061	17			LD 48h	0.059	0.059	17
LD 60h	33.375	3.195	16			LD 60h	0	0	16
LD 72h	63.1	8.917	10			LD 72h	0.4	0.163	10
Figure 1O: LD damage, number of INL nuclei (by DAPI) per 100 um						Figure 1O: LD damage, number of HuC/D-labeled INL nuclei per 100 um
	Mean	SEM	n				Mean	SEM	n
Control	155.133	5.467	15			Control	45.333	1.4	15
LD 36h	147.85	4.672	20			LD 36h	43.32	2.075	20
LD 48h	125.353	3.517	17			LD 48h	34.765	1.479	17
LD 60h	107.222	4.633	9			LD 60h	32.333	1.364	9
LD 72h	142.4	4.473	10			LD 72h	51.1	4.108	10
Figure 1P: LD damage, number of GCL nuclei (by DAPI) per 100 um						Figure 1P: LD damage, number of HuC/D-labeled GCL nuclei per 100 um
	Mean	SEM	n				Mean	SEM	n
Control	24.067	1.507	15			Control	20.8	1.16	15
LD 36h	23.3	1.242	20			LD 36h	21.4	0.904	20
LD 48h	21.176	0.92	17			LD 48h	19.412	0.827	17
LD 60h	18.846	1.037	13			LD 60h	17.385	1.053	13
LD 72h	25.6	2.12	10			LD 72h	24.1	1.464	10
Figure Suppl 1B: NMDA damage, number of DAPI cells per 100 um
	Mean	SEM	n
Control	98	4.8	9
7DR NMDA	93.1	4.8	9
14DR NMDA	93.7	3.8	12
Figure Suppl 1C: NMDA damage, number of HuC/D+/EdU+ cells colabelled per 300 um
	Mean	SEM	n
Control	0.4	0.2	8
7DR NMDA	74.3	5.8	12
14DR NMDA	97.7	11.8	11
Figure Suppl 1D: NMDA damage, number of PKCa+/EdU+ cells colabelled per 300 um
	Mean	SEM	n
Control	0	0	12
7DR NMDA	6.353	0.742	17
14DR NMDA	3.733	0.452	15
Figure Suppl 1G: NMDA damage, number of 4c12+/EdU+ cells colabelled per 300 um
	Mean	SEM	n
Control	8.333	2.261	6
7DR NMDA	44.143	5.886	7
14DR NMDA	32.25	2.769	8
Figure Suppl 1H: NMDA damage, number of Zpr1+/EdU+ cells colabelled per 300 um
	Mean	SEM	n
Control	0.167	0.167	6
7DR NMDA	9.143	1.565	7
14DR NMDA	13	1.718	7
Figure Suppl 1K NMDA damage, number of GFAP+/EdU+ cells colabelled per 300 um
	Mean	SEM	n
Control	0	0	2
7DR NMDA	0.6	0.245	5
14DR NMDA	1.125	0.295	8
Figure Suppl 1L: NMDA damage, number of Lcp1+/EdU+ cells colabelled per 300 um
	Mean	SEM	n
Control	0.857	0.404	7
7DR NMDA	1.7	0.496	10
14DR NMDA	1.333	0.422	6
Figure Suppl 2B: LD damage, number of DAPI cells per 100 um
	Mean	SEM	n
7DR LD	179	8.296	11
14DR LD	179.125	10.957	8
21DR LD	179.7	7.138	10
Figure Suppl 2C: LD damage, number of 4c12+/EdU+ cells colabelled per 300 um
	Mean	SEM	n
7DR LD	101.357	7.922	14
14DR LD	119.333	10.169	12
21DR LD	108.538	6.675	13
Figure Suppl 2D: LD damage, number of GFAP+/EdU+ cells colabelled per 300 um
	Mean	SEM	n
7DR LD	4.5	0.653	14
14DR LD	3.333	0.732	12
21DR LD	3.538	0.538	13
Figure Suppl 2F: LD damage, number of HuC/D+/EdU+ cells colabelled per 300 um
	Mean	SEM	n
7DR LD	89.842	7.174	19
14DR LD	72	7.937	17
21DR LD	80.222	10.758	18
Figure Suppl 2G: LD damage, number of PKCa+/EdU+ cells colabelled per 300 um
	Mean	SEM	n
7DR LD	7.769	1.494	13
14DR LD	6.308	0.711	13
21DR LD	5.929	0.874	14

### Sheet: Figure 3
Table ST1. Quantification of histological samples with LD and NMDA damage.
Figure 3 and Supplementary Figure 5
Figure 3F: NMDA and LD damage in WT and mmp9-/-. Number of EdU+ cells per 300 um
	Mean	SEM	n
WT 7DR PBS	2.4	0.6	10
mmp9-/- 7DR PBS	3.333	0.715	6
WT 7DR NMDA	173.923	11.849	13
mmp9-/- 7DR NMDA	186.333	10.352	12
WT 7DR LD	173.609	7.698	23
mmp9-/- 7DR LD	237.227	16.701	22
Figure 3G: NMDA and LD damage in WT and mmp9-/-. Percentage of EdU+ cells per layer
	Mean	SEM	n
WT 7DR PBS ONL	87.14	6.802	10
WT 7DR PBS INL+GCL	12.86	6.802	10
mmp9-/- 7DR PBS ONL	68.333	8.106	6
mmp9-/- 7DR PBS INL+GCL	31.667	8.106	6
WT 7DR NMDA ONL	41.962	1.741	13
WT 7DR NMDA INL+GCL	58.038	1.741	13
mmp9-/- 7DR NMDA ONL	34.775	2.739	12
mmp9-/- 7DR NMDA INL+GCL	65.225	2.739	12
WT 7DR LD ONL	56.943	1.676	23
WT 7DR LD INL+GCL	43.048	1.676	23
mmp9-/- 7DR LD ONL	49.423	1.814	22
mmp9-/- 7DR LD INL+GCL	50.577	1.814	22
Figure 3H: NMDA and LD damage in WT and mmp9-/-. Ratio of EdU+ INL+GCL cells per EdU+ ONL cells
	Ratio	SEM	n
WT 7DR NMDA	1.438	0.098	13
mmp9-/- 7DR NMDA	2.1	0.263	12
WT 7DR LD	0.674	0.043	23
mmp9-/- 7DR LD	0.859	0.056	22
Figure 3I: NMDA and LD damage in WT and mmp9-/-. Number of HuCD+/EdU+ colabelled cells per 300 um
	Mean	SEM	n
WT 7DR PBS	0.2	0.133	10
mmp9-/- 7DR PBS	0	0	6
WT 7DR NMDA	50.769	4.809	13
mmp9-/- 7DR NMDA	77.25	3.44	12
WT 7DR LD	36.913	2.652	23
mmp9-/- 7DR LD	67.318	6.168	22
Figure Suppl 5A: NMDA damage in WT and mmp9-/-. Number of ONL EdU+ cells per 300 um
	Mean	SEM	n
WT 7DR NMDA	71.692	4.384	13
mmp9-/- 7DR NMDA	65.333	6.9	12
Figure Suppl 5B: NMDA damage in WT and mmp9-/-. Number of INL+GCL EdU+ cells per 300 um
	Mean	SEM	n
WT 7DR NMDA	102.231	8.721	13
mmp9-/- 7DR NMDA	121	7.259	12
Figure Suppl 5C: LD damage in WT and mmp9-/-. Number of ONL EdU+ cells per 300 um
	Mean	SEM	n
WT 7DR LD	97.435	3.51	23
mmp9-/- 7DR LD	113.409	6.209	22
Figure Suppl 5D: LD damage in WT and mmp9-/-. Number of INL+GCL EdU+ cells per 300 um
	Mean	SEM	n
WT 7DR LD	70.739	5.073	23
mmp9-/- 7DR LD	114.227	10.658	22
Figure Suppl 5G: NMDA and LD damage in WT and mmp9-/-. Number of EdU+ cells per 300 um
	Mean	SEM	n
WT 3DR PBS	2.2	0.663	5
mmp9-/- 3DR PBS	1.4	0.51	5
WT 3DR NMDA	239	47.757	5
mmp9-/- 3DR NMDA	213.2	45.984	5
WT 3DR LD	226	17.497	8
mmp9-/- 3DR LD	319.375	36.324	8
Figure Suppl 5H: NMDA and LD damage in WT and mmp9-/-. Percentage of EdU+ cells per layer
	Mean	SEM	n
WT 3DR ONL PBS	90	10	5
WT 3DR INL+GCL PBS	10	10	5
mmp9-/- 3DR ONL PBS	87	8.307	5
mmp9-/- 3DR INL+GCL PBS	13	8.307	5
WT 3DR NMDA ONL	40.82	5.475	5
WT 3DR NMDA INL+GCL	59.18	5.475	5
mmp9-/- 3DR NMDA ONL	34.42	3.423	5
mmp9-/- 3DR NMDA INL+GCL	64.98	2.957	5
WT 3DR LD ONL	59.231	3.201	8
WT 3DR LD INL+GCL	40.769	3.201	8
mmp9-/- 3DR LD ONL	48.638	2.073	8
mmp9-/- 3DR LD INL+GCL	51.363	2.073	8
Figure Suppl 5I: NMDA and LD damage in WT and mmp9-/-. Ratio of EdU+ INL+GCL cells per EdU+ ONL cells
	Ratio	SEM	n
WT 3DR NMDA	1.58	0.276	5
mmp9-/- 3DR NMDA	1.94	0.254	5
WT 3DR LD	0.588	0.069	8
mmp9-/- 3DR LD	0.85	0.065	8
Figure Suppl 5J: NMDA and LD damage in WT and mmp9-/-. Number of HuCD+/EdU+ colabelled cells per 300 um
	Mean	SEM	n
WT 3DR PBS	0	0	5
mmp9-/- 3DR PBS	0.2	0.2	5
WT 3DR NMDA	65	19.69	5
mmp9-/- 3DR NMDA	60	14.509	5
WT 3DR LD	37.375	8.298	8
mmp9-/- 3DR LD	95.5	12.809	8

### Sheet: Figure 7
Table ST1. Quantification of histological samples with LD and NMDA damage.
Figure 7 and Supplementary Figure 7
Figure 7B: 72h NMDA damage, number of PCNA+ cells per 300 um in INL
Morpholino	Mean	SEM	n
Standart Control	207.8	22.4	12
pcna	80	11.5	10
foxj1a	61.1	9.9	18
Figure 7C: 72h NMDA damage, number of PCNA+ cells per 300 um in ONL
Morpholino	Mean	SEM	n
Standart Control	33.7	4.6	12
pcna	17.3	3.4	10
foxj1a	17.6	3.4	18
Figure 7E: 72h Light damage, number of PCNA+ cells per 300 um in INL
Morpholino	Mean	SEM	n
Standart Control	111.4	8.9	13
pcna	27.2	3.9	13
foxj1a	55.4	9.6	14
Figure 7F: 72h Light damage, number of PCNA+ cells per 300 um in ONL
Morpholino	Mean	SEM	n
Standart Control	124.5	16.3	13
pcna	14.2	2.7	13
foxj1a	39.1	15.6	14
Figure Suppl 7B: 36h NMDA damage, number of PCNA+ cells per 300 um in INL
Morpholino	Mean	SEM	n
Standart Control	45.4	3.1	14
pcna	17.6	2.8	14
foxj1a	15	1.9	19
Figure Suppl 7C: 36h NMDA damage, number of PCNA+ cells per 300 um in ONL
Morpholino	Mean	SEM	n
Standart Control	9.4	1.5	14
pcna	7	1	14
foxj1a	6.7	0.9	19
Figure Suppl 7E: 36h Light damage, number of PCNA+ cells per 300 um in INL
Morpholino	Mean	SEM	n
Standart Control	37.5	3.5	10
pcna	14.9	2.8	10
foxj1a	32.6	3	13
Figure Suppl 7F: 36h Light damage, number of PCNA+ cells per 300 um in ONL
Morpholino	Mean	SEM	n
Standart Control	8.1	1.8	10
pcna	7.9	1.1	10
foxj1a	12.6	1.3	13
