## Supplementary material for "Common and divergent gene regulatory networks control injury-induced and developmental neurogenesis in zebrafish retina": Table ST2

### Sheet: snRNA&ATAC-Seq
snRNA/ATAC-Seq data for LD and NMDA samples
	Resting MG	Activated MG	MGPCs	RGC pre	RGC	AC pre	AC	Cone pre	Cone	Rod pre	Rod	BC pre	BC	HC	Microglia	Total
Control	184	2	11	2	239	1	1991	15	1512	31	3260	4	3178	384	18	10832
LD 36hr	256	96	75	12	444	8	2693	22	605	111	1342	20	4036	860	40	10620
LD 54hr	186	285	718	43	265	3	2289	16	307	97	810	29	4760	638	19	10465
LD 72hr	110	98	424	40	103	7	1103	149	250	137	726	14	2169	331	20	5681
LD 96hr	275	32	302	105	223	262	2345	929	796	257	739	127	2834	542	43	9811
LD 7D	144	12	102	7	110	8	1638	40	775	749	1818	13	3262	473	46	9197
LD 14D	140	10	85	6	234	1	2102	23	1035	221	3356	22	4391	571	28	12225
NMDA 36hr	125	86	103	36	113	5	1825	25	1358	46	3803	7	4062	569	220	12383
NMDA 54hr	220	229	398	176	249	5	2255	17	1458	45	2615	25	3230	504	131	11557
NMDA 72hr	326	253	1050	75	201	14	1674	79	1726	84	2347	19	2958	419	94	11319
NMDA 96hr	190	65	358	146	253	120	1792	815	1296	137	1875	149	2695	407	66	10364
NMDA 7D	187	10	91	32	141	18	1504	77	1273	506	3225	34	2883	470	67	10518
NMDA 14D	234	11	48	10	221	3	1845	18	1480	60	4043	10	3905	604	26	12518
Total	2577	1189	3765	690	2796	455	25056	2225	13871	2481	29959	473	44363	6772	818	137490

### Sheet: scRNA-Seq 
scRNA-Seq data for LD and NMDA samples
	Resting MG	Activated MG	MGPCs	RGC pre	RGC	AC pre	AC	Cone pre	Cone	Rod pre	Rod	BC pre	BC	HC	Microglia	Total
Control	1255	96	39	1	580	9	616	39	311	67	950	1	12	2118	149	6243
LD 36hr	808	1835	862	0	227	4	82	4	24	76	168	5	17	964	555	5631
LD 54hr	940	2116	940	9	631	83	2163	40	273	85	65	71	357	157	688	8618
LD 72hr	914	1696	1466	25	700	380	1925	807	178	130	64	143	306	111	880	9725
LD 96hr	610	497	389	0	606	437	2836	1735	226	209	94	108	431	1257	360	9795
LD 7D	921	424	308	1	787	47	1592	72	301	979	1170	22	89	2143	334	9190
LD 14D	1035	246	184	0	800	39	2441	23	161	404	1405	9	43	1994	269	9053
NMDA 36hr	693	630	270	3	377	3	138	2	212	50	160	3	15	704	397	3657
NMDA 54hr	847	1630	490	8	739	5	173	2	463	53	826	4	12	1537	675	7464
NMDA 72hr	961	2043	1599	55	577	108	359	62	300	103	763	41	36	1197	562	8766
NMDA 96hr	774	1282	1114	24	682	215	1390	531	497	246	402	52	369	1266	568	9412
NMDA 7D	639	694	406	12	594	135	1188	263	119	439	170	25	55	862	376	5977
NMDA 14D	784	270	151	8	692	106	1229	68	47	291	450	16	50	1487	375	6024
Total	11181	13459	8218	146	7992	1571	16132	3648	3112	3132	6687	500	1792	15797	6188	99555
