## Supplementary material for "Common and divergent gene regulatory networks control injury-induced and developmental neurogenesis in zebrafish retina": Table ST5

### Sheet: snRNA&ATAC-Seq
snRNA/ATAC-Seq for developing retinal samples
	Early RPCs	Late RPCs	MG	RGC	HC	AC	RP pre	Cone	Rod	BC	Total
E24	1696	0	0	0	0	0	0	0	0	0	1696
E30	1913	4	0	0	0	0	0	0	0	0	1917
E36	948	1	0	0	0	0	0	0	0	0	949
E48	1	2417	30	528	108	468	497	14	3	86	4152
E54	0	4112	111	1479	439	1493	1429	103	14	422	9602
E60	0	5363	77	1082	277	1060	1215	170	11	504	9759
E72	0	1691	195	1265	628	2038	723	1076	69	2385	10070
4D	1	234	206	375	390	909	119	2275	201	3217	7927
5D	1	125	125	378	393	910	63	2101	212	2315	6623
Total	4560	13947	744	5107	2235	6878	4046	5739	510	8929	52695

### Sheet: scRNA-Seq
scRNA-Seq for developing retinal samples
	Early RPCs	Late RPCs	MG	RGC	HC	AC	PR pre	PR	BC	Total
E24	2258	12	0	7	0	0	0	0	0	2277
E30	1541	135	0	8	0	0	0	0	0	1684
E36	2650	29	0	35	0	8	1	3	0	2726
E48	21	7241	6	32	2	25	68	0	0	7395
E60	63	1544	3	434	20	977	44	0	986	4071
E72	4	108	66	15	6	218	271	76	219	983
4D	2	634	273	315	110	589	309	134	243	2609
5D	28	77	98	442	294	821	106	350	498	2714
Total	6567	9780	446	1288	432	2638	799	563	1946	24459
